# Investigating Bacterial Contributions to Thermal Tolerance in Three Intertidal Marine Snail *Tegula* Species

**DOI:** 10.1101/2025.05.13.653156

**Authors:** Brian Applegate, Meghan Burkhart, Hunter Caddow, Brighton Gover, Mary-Frances Kantola, Janessa Gaetos Obenchain, Anissa Smith, Bruce Nash, Ray A. Enke, Lani U. Gleason

## Abstract

In this era of climate change there is an urgent need to better understand the mechanisms that allow organisms to thrive vs. fail in thermally stressful environments. In particular, there is growing evidence that the “holobiont” (host animal + microbiome community of bacteria, fungi, and archaea that live in an organism) affects how organisms respond to environmental stressors such as temperature and thus should be studied further. Rocky intertidal species such as *Tegula* snails are ideal organisms for these types of studies because closely related species exhibit variability in heat tolerance. Here, we assess potential microbiome bacterial contributions to thermal tolerance in *Tegula eiseni, Tegula funebralis*, and *Tegula gallina* that co-occur in southern California but occupy different intertidal heights that vary in thermal stress exposure. 16S sequencing of the V4 region of individuals of each species exposed to control or 5.5-hour heat stress conditions (maximum temperature = 34 °C) revealed distinct bacterial communities across species and temperature treatments. Moreover, unique bacteria of the microbiome were significantly enriched in each *Tegula* species. For example, *Lutimonas, Polaribacter*, and the exopolysaccharide (EPS)-producing bacteria *Pelagicoccus* was most abundant in *T. gallina*, the species that occupies the highest intertidal heights and thus experiences heat stress most frequently. These results suggest that microbiome-derived metabolites such as EPS could be contributing to the higher thermal tolerance of *T. gallina*. Overall, this study demonstrates that the bacterial microbiome should be considered when examining mechanisms of thermal tolerance in marine invertebrates.
