## Supplemental Table 1 for "Investigating Bacterial Contributions to Thermal Tolerance in Three Intertidal Marine Snail *Tegula* Species"

### Sheet: all3_control
Kingdom	Phylum	Class	Order	Family	Genus
k__Bacteria	p__Bacteroidetes	c__Flavobacteriia	o__Flavobacteriales	__	__
k__Bacteria	p__Proteobacteria	__	__	__	__
k__Bacteria	p__Proteobacteria	c__Alphaproteobacteria	o__Rhizobiales	__	__
k__Bacteria	__	__	__	__	__
k__Bacteria	p__Proteobacteria	c__Gammaproteobacteria	o__Legionellales	__	__
k__Bacteria	p__Proteobacteria	c__Alphaproteobacteria	__	__	__
k__Bacteria	p__Proteobacteria	c__Gammaproteobacteria	__	__	__
k__Bacteria	p__Proteobacteria	c__Epsilonproteobacteria	o__Campylobacterales	f__	g__
k__Bacteria	p__Proteobacteria	c__Alphaproteobacteria	o__Rhodospirillales	f__	g__
k__Bacteria	p__Proteobacteria	c__Gammaproteobacteria	o__Chromatiales	f__	g__
k__Bacteria	p__Proteobacteria	c__Alphaproteobacteria	o__Rickettsiales	f__	g__
k__Bacteria	p__Proteobacteria	c__Gammaproteobacteria	o__Cardiobacteriales	f__	g__
k__Bacteria	p__Proteobacteria	c__Deltaproteobacteria	o__Myxococcales	f__	g__
k__Bacteria	p__Actinobacteria	c__Acidimicrobiia	o__Acidimicrobiales	f__	g__
k__Bacteria	p__Proteobacteria	c__Deltaproteobacteria	o__Spirobacillales	f__	g__
k__Bacteria	p__Proteobacteria	c__Alphaproteobacteria	o__Sphingomonadales	f__	g__
k__Bacteria	p__Chlamydiae	c__Chlamydiia	o__Chlamydiales	f__	g__
k__Bacteria	p__Cyanobacteria	c__Chloroplast	o__Stramenopiles	f__	g__
k__Bacteria	p__Proteobacteria	c__Alphaproteobacteria	o__BD7-3	f__	g__
k__Bacteria	p__Proteobacteria	c__Alphaproteobacteria	o__Rhizobiales	f__	g__
k__Bacteria	p__Planctomycetes	c__OM190	o__agg27	f__	g__
k__Bacteria	p__Bacteroidetes	c__[Saprospirae]	o__[Saprospirales]	f__	g__
k__Bacteria	p__Bacteroidetes	c__Flavobacteriia	o__Flavobacteriales	f__	g__
k__Bacteria	p__Acidobacteria	c__Sva0725	o__Sva0725	f__	g__
k__Bacteria	p__Proteobacteria	c__Alphaproteobacteria	o__	f__	g__
k__Bacteria	p__Proteobacteria	c__Gammaproteobacteria	o__Alteromonadales	f__	g__
k__Bacteria	p__Proteobacteria	c__Gammaproteobacteria	o__	f__	g__
k__Bacteria	p__Proteobacteria	c__Gammaproteobacteria	o__Legionellales	f__	g__
k__Bacteria	p__Bacteroidetes	c__Bacteroidia	o__Bacteroidales	f__	g__
k__Bacteria	p__Proteobacteria	c__Gammaproteobacteria	o__Thiohalorhabdales	f__	g__
k__Bacteria	p__Proteobacteria	c__Gammaproteobacteria	o__[Marinicellales]	f__[Marinicellaceae]	g__Marinicella
k__Bacteria	p__Proteobacteria	c__Gammaproteobacteria	o__Alteromonadales	f__Alteromonadaceae	g__BD2-13
k__Bacteria	p__Proteobacteria	c__Gammaproteobacteria	o__Alteromonadales	f__Alteromonadaceae	g__
k__Bacteria	p__Proteobacteria	c__Gammaproteobacteria	o__Alteromonadales	f__Alteromonadaceae	g__Glaciecola
k__Bacteria	p__Proteobacteria	c__Deltaproteobacteria	o__Bdellovibrionales	f__Bacteriovoracaceae	g__
k__Bacteria	p__Proteobacteria	c__Deltaproteobacteria	o__Bdellovibrionales	f__Bacteriovoracaceae	g__Bacteriovorax
k__Bacteria	p__Spirochaetes	c__[Brachyspirae]	o__[Brachyspirales]	f__Brachyspiraceae	g__
k__Bacteria	p__Actinobacteria	c__Acidimicrobiia	o__Acidimicrobiales	f__C111	g__
k__Archaea	p__Crenarchaeota	c__Thaumarchaeota	o__Cenarchaeales	f__Cenarchaeaceae	g__Nitrosopumilus
k__Bacteria	p__Proteobacteria	c__Gammaproteobacteria	o__Alteromonadales	f__Colwelliaceae	g__
k__Bacteria	p__Proteobacteria	c__Gammaproteobacteria	o__Legionellales	f__Coxiellaceae	g__
k__Bacteria	p__Bacteroidetes	c__Flavobacteriia	o__Flavobacteriales	f__Cryomorphaceae	g__Fluviicola
k__Bacteria	p__Bacteroidetes	c__Flavobacteriia	o__Flavobacteriales	f__Cryomorphaceae	g__
k__Bacteria	p__Bacteroidetes	c__Flavobacteriia	o__Flavobacteriales	f__Cryomorphaceae	g__Cryomorpha
k__Bacteria	p__Bacteroidetes	c__Cytophagia	o__Cytophagales	f__Cyclobacteriaceae	g__Algoriphagus
k__Bacteria	p__Acidobacteria	c__[Chloracidobacteria]	o__RB41	f__Ellin6075	g__
k__Bacteria	p__Proteobacteria	c__Gammaproteobacteria	o__Oceanospirillales	f__Endozoicimonaceae	g__
k__Bacteria	p__Bacteroidetes	c__Cytophagia	o__Cytophagales	f__Flammeovirgaceae	g__
k__Bacteria	p__Bacteroidetes	c__Flavobacteriia	o__Flavobacteriales	f__Flavobacteriaceae	g__Lutimonas
k__Bacteria	p__Bacteroidetes	c__Flavobacteriia	o__Flavobacteriales	f__Flavobacteriaceae	g__Gaetbulibacter
k__Bacteria	p__Bacteroidetes	c__Flavobacteriia	o__Flavobacteriales	f__Flavobacteriaceae	g__
k__Bacteria	p__Bacteroidetes	c__Flavobacteriia	o__Flavobacteriales	f__Flavobacteriaceae	g__Polaribacter
k__Bacteria	p__Bacteroidetes	c__Flavobacteriia	o__Flavobacteriales	f__Flavobacteriaceae	g__Formosa
k__Bacteria	p__Bacteroidetes	c__Flavobacteriia	o__Flavobacteriales	f__Flavobacteriaceae	g__Aquimarina
k__Bacteria	p__Bacteroidetes	c__Flavobacteriia	o__Flavobacteriales	f__Flavobacteriaceae	__
k__Bacteria	p__Proteobacteria	c__Gammaproteobacteria	o__Legionellales	f__Francisellaceae	g__
k__Bacteria	p__Proteobacteria	c__Alphaproteobacteria	o__Rhizobiales	f__Hyphomicrobiaceae	g__
k__Bacteria	p__Proteobacteria	c__Alphaproteobacteria	o__Rhodobacterales	f__Hyphomonadaceae	g__
k__Bacteria	p__Proteobacteria	c__Deltaproteobacteria	o__NB1-j	f__JTB38	g__
k__Bacteria	p__Proteobacteria	c__Alphaproteobacteria	o__Kiloniellales	f__Kiloniellaceae	g__
k__Bacteria	p__Proteobacteria	c__Gammaproteobacteria	o__Legionellales	f__Legionellaceae	g__
k__Bacteria	p__Lentisphaerae	c__[Lentisphaeria]	o__Lentisphaerales	f__Lentisphaeraceae	g__Lentisphaera
k__Bacteria	p__Tenericutes	c__Mollicutes	o__Mycoplasmatales	f__Mycoplasmataceae	g__Mycoplasma
k__Bacteria	p__Proteobacteria	c__Deltaproteobacteria	o__Myxococcales	f__Nannocystaceae	g__Plesiocystis
k__Bacteria	p__Proteobacteria	c__Gammaproteobacteria	o__Oceanospirillales	f__Oceanospirillaceae	g__Neptunomonas
k__Bacteria	p__Proteobacteria	c__Gammaproteobacteria	o__Oceanospirillales	f__Oleiphilaceae	g__
k__Bacteria	p__Proteobacteria	c__Gammaproteobacteria	o__Alteromonadales	f__OM60	g__
k__Bacteria	p__Firmicutes	c__Clostridia	o__Clostridiales	f__Peptostreptococcaceae	g__Tepidibacter
k__Bacteria	p__Proteobacteria	c__Alphaproteobacteria	o__Rhizobiales	f__Phyllobacteriaceae	g__
k__Bacteria	p__Planctomycetes	c__Planctomycetia	o__Pirellulales	f__Pirellulaceae	g__Planctomycete
k__Bacteria	p__Planctomycetes	c__Planctomycetia	o__Pirellulales	f__Pirellulaceae	g__
k__Bacteria	p__Proteobacteria	c__Gammaproteobacteria	o__Thiotrichales	f__Piscirickettsiaceae	g__
k__Bacteria	p__Planctomycetes	c__Planctomycetia	o__Planctomycetales	f__Planctomycetaceae	g__Planctomyces
k__Bacteria	p__Proteobacteria	c__Alphaproteobacteria	o__Rhodobacterales	f__Rhodobacteraceae	g__Octadecabacter
k__Bacteria	p__Proteobacteria	c__Alphaproteobacteria	o__Rhodobacterales	f__Rhodobacteraceae	g__Ruegeria
k__Bacteria	p__Proteobacteria	c__Alphaproteobacteria	o__Rhodobacterales	f__Rhodobacteraceae	__
k__Bacteria	p__Proteobacteria	c__Alphaproteobacteria	o__Rhodobacterales	f__Rhodobacteraceae	g__Pseudoruegeria
k__Bacteria	p__Proteobacteria	c__Alphaproteobacteria	o__Rhodobacterales	f__Rhodobacteraceae	g__Phaeobacter
k__Bacteria	p__Proteobacteria	c__Alphaproteobacteria	o__Rickettsiales	f__Rickettsiaceae	g__
k__Bacteria	p__Bacteroidetes	c__[Saprospirae]	o__[Saprospirales]	f__Saprospiraceae	g__
k__Bacteria	p__Actinobacteria	c__Acidimicrobiia	o__Acidimicrobiales	f__SC3-41	g__
k__Bacteria	p__Chlamydiae	c__Chlamydiia	o__Chlamydiales	f__Simkaniaceae	g__Fritschea
k__Bacteria	p__Verrucomicrobia	c__Verrucomicrobiae	o__Verrucomicrobiales	f__Verrucomicrobiaceae	g__
k__Bacteria	p__Verrucomicrobia	c__Verrucomicrobiae	o__Verrucomicrobiales	f__Verrucomicrobiaceae	g__Rubritalea
k__Bacteria	p__Proteobacteria	c__Gammaproteobacteria	o__Vibrionales	f__Vibrionaceae	g__Vibrio

### Sheet: TE&TF_control
Kingdom	Phylum	Class	Order	Family	Genus
k__Bacteria	p__Bacteroidetes	__	__	__	__
k__Bacteria	p__Proteobacteria	c__Alphaproteobacteria	o__Kiloniellales	f__	g__
k__Bacteria	p__Proteobacteria	c__Gammaproteobacteria	o__Legionellales	f__Coxiellaceae	__
k__Bacteria	p__Proteobacteria	c__Alphaproteobacteria	o__Sphingomonadales	f__Erythrobacteraceae	g__Altererythrobacter
k__Bacteria	p__Bacteroidetes	c__Cytophagia	o__Cytophagales	f__Flammeovirgaceae	g__Roseivirga
k__Bacteria	p__Bacteroidetes	c__Flavobacteriia	o__Flavobacteriales	f__Flavobacteriaceae	g__Olleya
k__Bacteria	p__Bacteroidetes	c__Flavobacteriia	o__Flavobacteriales	f__Flavobacteriaceae	g__Tenacibaculum
k__Bacteria	p__Proteobacteria	c__Alphaproteobacteria	o__Rhizobiales	f__Hyphomicrobiaceae	__
k__Bacteria	p__Proteobacteria	c__Alphaproteobacteria	o__Rhizobiales	f__Hyphomicrobiaceae	g__Devosia
k__Bacteria	p__Proteobacteria	c__Alphaproteobacteria	o__Rhodobacterales	f__Hyphomonadaceae	__
k__Bacteria	p__Proteobacteria	c__Deltaproteobacteria	o__Sva0853	f__JTB36	g__
k__Bacteria	p__Proteobacteria	c__Alphaproteobacteria	o__Kordiimonadales	f__Kordiimonadaceae	g__
k__Bacteria	p__Proteobacteria	c__Alphaproteobacteria	o__Rickettsiales	f__mitochondria	g__
k__Bacteria	p__Proteobacteria	c__Alphaproteobacteria	o__Rickettsiales	f__mitochondria	__
k__Bacteria	p__Proteobacteria	c__Alphaproteobacteria	o__Sphingomonadales	f__Sphingomonadaceae	g__Novosphingobium
k__Bacteria	p__Spirochaetes	c__Spirochaetes	o__Spirochaetales	f__Spirochaetaceae	g__Spirochaeta

### Sheet: TE&TG_control
Kingdom	Phylum	Class	Order	Family	Genus
k__Bacteria	p__Proteobacteria	c__Alphaproteobacteria	o__Sphingomonadales	__	__
k__Bacteria	p__Proteobacteria	c__Alphaproteobacteria	o__Rhodobacterales	__	__
k__Archaea	p__[Parvarchaeota]	c__[Parvarchaea]	o__YLA114	f__	g__
k__Bacteria	p__Proteobacteria	c__Deltaproteobacteria	o__GMD14H09	f__	g__
k__Bacteria	p__Cyanobacteria	c__Chloroplast	o__Streptophyta	f__	g__
k__Bacteria	p__Chlorobi	c__OPB56	o__	f__	g__
k__Bacteria	p__Planctomycetes	c__	o__	f__	g__
k__Bacteria	p__Bacteroidetes	c__Cytophagia	o__Cytophagales	f__[Amoebophilaceae]	g__
k__Bacteria	p__Bacteroidetes	c__[Saprospirae]	o__[Saprospirales]	f__Chitinophagaceae	g__
k__Bacteria	p__Bacteroidetes	c__[Saprospirae]	o__[Saprospirales]	f__Chitinophagaceae	g__Segetibacter
k__Bacteria	p__Proteobacteria	c__Gammaproteobacteria	o__Enterobacteriales	f__Enterobacteriaceae	g__Morganella
k__Bacteria	p__Bacteroidetes	c__Flavobacteriia	o__Flavobacteriales	f__Flavobacteriaceae	g__Gilvibacter
k__Bacteria	p__Bacteroidetes	c__Flavobacteriia	o__Flavobacteriales	f__Flavobacteriaceae	g__Ulvibacter
k__Bacteria	p__Bacteroidetes	c__Flavobacteriia	o__Flavobacteriales	f__Flavobacteriaceae	g__Psychroserpens
k__Bacteria	p__Bacteroidetes	c__Flavobacteriia	o__Flavobacteriales	f__Flavobacteriaceae	g__Maribacter
k__Bacteria	p__Bacteroidetes	c__Flavobacteriia	o__Flavobacteriales	f__Flavobacteriaceae	g__Krokinobacter
k__Bacteria	p__Actinobacteria	c__Acidimicrobiia	o__Acidimicrobiales	f__JdFBGBact	g__
k__Bacteria	p__Actinobacteria	c__Actinobacteria	o__Actinomycetales	f__Mycobacteriaceae	g__Mycobacterium
k__Bacteria	p__Cyanobacteria	c__Synechococcophycideae	o__Pseudanabaenales	f__Pseudanabaenaceae	g__
k__Bacteria	p__Proteobacteria	c__Alphaproteobacteria	o__Rhodobacterales	f__Rhodobacteraceae	g__Sulfitobacter
k__Bacteria	p__Proteobacteria	c__Alphaproteobacteria	o__Rhodobacterales	f__Rhodobacteraceae	g__Loktanella
k__Bacteria	p__Proteobacteria	c__Alphaproteobacteria	o__Rhodospirillales	f__Rhodospirillaceae	g__
k__Bacteria	p__Bacteroidetes	c__[Rhodothermi]	o__[Rhodothermales]	f__Rhodothermaceae	g__Rubricoccus
k__Bacteria	p__Bacteroidetes	c__[Saprospirae]	o__[Saprospirales]	f__Saprospiraceae	g__Portibacter
k__Bacteria	p__Verrucomicrobia	c__Verrucomicrobiae	o__Verrucomicrobiales	f__Verrucomicrobiaceae	g__Haloferula
k__Bacteria	p__Verrucomicrobia	c__Verrucomicrobiae	o__Verrucomicrobiales	f__Verrucomicrobiaceae	g__Verrucomicrobium
k__Bacteria	p__Cyanobacteria	c__Oscillatoriophycideae	o__Chroococcales	f__Xenococcaceae	g__
k__Bacteria	p__Cyanobacteria	c__Oscillatoriophycideae	o__Chroococcales	f__Xenococcaceae	__

### Sheet: TF&TG_control
Kingdom	Phylum	Class	Order	Family	Genus
k__Bacteria	p__Cyanobacteria	c__ML635J-21	o__	f__	g__
k__Bacteria	p__Proteobacteria	c__Gammaproteobacteria	o__Oceanospirillales	f__	g__
k__Bacteria	p__Proteobacteria	c__Deltaproteobacteria	o__	f__	g__
k__Bacteria	p__Bacteroidetes	c__Cytophagia	o__Cytophagales	f__[Amoebophilaceae]	g__Ucs1325
k__Bacteria	p__Proteobacteria	c__Gammaproteobacteria	o__[Marinicellales]	f__[Marinicellaceae]	g__
k__Bacteria	p__Proteobacteria	c__Betaproteobacteria	o__Burkholderiales	f__Alcaligenaceae	g__
k__Bacteria	p__Bacteroidetes	c__Flavobacteriia	o__Flavobacteriales	f__Flavobacteriaceae	g__Algibacter
k__Bacteria	p__Proteobacteria	c__Alphaproteobacteria	o__Rhizobiales	f__Hyphomicrobiaceae	g__Hyphomicrobium
k__Bacteria	p__Proteobacteria	c__Gammaproteobacteria	o__Pseudomonadales	f__Moraxellaceae	g__Perlucidibaca
k__Bacteria	p__Proteobacteria	c__Gammaproteobacteria	o__Pseudomonadales	f__Moraxellaceae	g__Enhydrobacter
k__Bacteria	p__Proteobacteria	c__Betaproteobacteria	o__Nitrosomonadales	f__Nitrosomonadaceae	g__
k__Bacteria	p__Proteobacteria	c__Gammaproteobacteria	o__Oceanospirillales	f__Oceanospirillaceae	g__
k__Bacteria	p__Proteobacteria	c__Betaproteobacteria	o__Burkholderiales	f__Oxalobacteraceae	g__Polynucleobacter
k__Bacteria	p__Proteobacteria	c__Alphaproteobacteria	o__Rhizobiales	f__Phyllobacteriaceae	__
k__Bacteria	p__Proteobacteria	c__Gammaproteobacteria	o__Vibrionales	f__Pseudoalteromonadaceae	g__Pseudoalteromonas
k__Bacteria	p__Proteobacteria	c__Gammaproteobacteria	o__Alteromonadales	f__Shewanellaceae	g__Shewanella
k__Bacteria	p__Proteobacteria	c__Gammaproteobacteria	o__Thiotrichales	f__Thiotrichaceae	g__
k__Bacteria	p__Verrucomicrobia	c__Verrucomicrobiae	o__Verrucomicrobiales	f__Verrucomicrobiaceae	g__Persicirhabdus

### Sheet: TEonly_control
Kingdom	Phylum	Class	Order	Family	Genus
k__Bacteria	p__Planctomycetes	c__Planctomycetia	__	__	__
k__Bacteria	p__Proteobacteria	c__Gammaproteobacteria	o__Alteromonadales	__	__
k__Bacteria	p__Cyanobacteria	c__	o__	f__	g__
k__Bacteria	p__ZB3	c__BS119	o__	f__	g__
k__Bacteria	p__Cyanobacteria	c__Chloroplast	o__UA01	f__	g__
k__Bacteria	p__Cyanobacteria	c__Chloroplast	o__	f__	g__
k__Bacteria	p__Gemmatimonadetes	c__Gemm-2	o__	f__	g__
k__Bacteria	p__Bacteroidetes	c__Cytophagia	o__Cytophagales	f__[Amoebophilaceae]	g__SC3-56
k__Bacteria	p__Proteobacteria	c__Gammaproteobacteria	o__Alteromonadales	f__Alteromonadaceae	__
k__Bacteria	p__Proteobacteria	c__Deltaproteobacteria	o__Bdellovibrionales	f__Bdellovibrionaceae	g__Bdellovibrio
k__Bacteria	p__Chloroflexi	c__Anaerolineae	o__Caldilineales	f__Caldilineaceae	g__
k__Bacteria	p__Proteobacteria	c__Epsilonproteobacteria	o__Campylobacterales	f__Campylobacteraceae	g__Arcobacter
k__Bacteria	p__Proteobacteria	c__Alphaproteobacteria	o__Rhizobiales	f__Cohaesibacteraceae	g__
k__Bacteria	p__Proteobacteria	c__Gammaproteobacteria	o__Alteromonadales	f__Colwelliaceae	g__Colwellia
k__Bacteria	p__Bacteroidetes	c__Flavobacteriia	o__Flavobacteriales	f__Cryomorphaceae	g__Owenweeksia
k__Bacteria	p__Bacteroidetes	c__Cytophagia	o__Cytophagales	f__Flammeovirgaceae	g__Tunicatimonas
k__Bacteria	p__Bacteroidetes	c__Cytophagia	o__Cytophagales	f__Flammeovirgaceae	__
k__Bacteria	p__Bacteroidetes	c__Cytophagia	o__Cytophagales	f__Flammeovirgaceae	g__JTB248
k__Bacteria	p__Bacteroidetes	c__Flavobacteriia	o__Flavobacteriales	f__Flavobacteriaceae	g__Kordia
k__Bacteria	p__Actinobacteria	c__Actinobacteria	o__Actinomycetales	f__Geodermatophilaceae	__
k__Bacteria	p__Proteobacteria	c__Deltaproteobacteria	o__Myxococcales	f__Haliangiaceae	g__Haliangium
k__Bacteria	p__Proteobacteria	c__Gammaproteobacteria	o__Oceanospirillales	f__Halomonadaceae	g__Candidatus Portiera
k__Bacteria	p__Proteobacteria	c__Gammaproteobacteria	o__Alteromonadales	f__HTCC2188	g__HTCC
k__Bacteria	p__Proteobacteria	c__Alphaproteobacteria	o__Rhizobiales	f__Hyphomicrobiaceae	g__Labrenzia
k__Bacteria	p__Proteobacteria	c__Betaproteobacteria	o__Methylophilales	f__Methylophilaceae	g__Methylotenera
k__Bacteria	p__Proteobacteria	c__Alphaproteobacteria	o__Rickettsiales	f__mitochondria	g__Porphyra
k__Bacteria	p__Actinobacteria	c__Nitriliruptoria	o__Nitriliruptorales	f__Nitriliruptoraceae	g__
k__Bacteria	p__Cyanobacteria	c__Nostocophycideae	o__Nostocales	f__Nostocaceae	__
k__Bacteria	p__Acidobacteria	c__Solibacteres	o__Solibacterales	f__PAUC26f	g__
k__Bacteria	p__Cyanobacteria	c__Synechococcophycideae	o__Pseudanabaenales	f__Pseudanabaenaceae	g__Halomicronema
k__Bacteria	p__Chlamydiae	c__Chlamydiia	o__Chlamydiales	f__Rhabdochlamydiaceae	g__Candidatus Rhabdochlamydia
k__Bacteria	p__Proteobacteria	c__Alphaproteobacteria	o__Rhodobacterales	f__Rhodobacteraceae	g__Jannaschia
k__Bacteria	p__Chlamydiae	c__Chlamydiia	o__Chlamydiales	f__Simkaniaceae	g__
k__Bacteria	p__Proteobacteria	c__Alphaproteobacteria	o__Sphingomonadales	f__Sphingomonadaceae	g__
k__Bacteria	p__Bacteroidetes	c__Bacteroidia	o__Bacteroidales	f__VC21_Bac22	g__
k__Bacteria	p__Actinobacteria	c__Acidimicrobiia	o__Acidimicrobiales	f__wb1_P06	g__

### Sheet: TFonly_control
Kingdom	Phylum	Class	Order	Family	Genus
k__Bacteria	p__Planctomycetes	__	__	__	__
k__Bacteria	p__Proteobacteria	c__Deltaproteobacteria	o__NB1-j	__	__
k__Bacteria	p__Planctomycetes	c__028H05-P-BN-P5	o__	f__	g__
k__Bacteria	p__Chlorobi	c__SJA-28	o__	f__	g__
k__Bacteria	p__WPS-2	c__	o__	f__	g__
k__Bacteria	p__Proteobacteria	c__TA18	o__CV90	f__	g__
k__Bacteria	p__Planctomycetes	c__Phycisphaerae	o__mle1-8	f__	g__
k__Bacteria	p__TM6	c__SJA-4	o__	f__	g__
k__Bacteria	p__GN02	c__BD1-5	o__	f__	g__
k__Bacteria	p__	c__	o__	f__	g__
k__Bacteria	p__Proteobacteria	c__Gammaproteobacteria	o__Alteromonadales	f__Alteromonadaceae	g__nsmpVI18
k__Bacteria	p__Firmicutes	c__Clostridia	o__Clostridiales	f__Clostridiaceae	g__Clostridium
k__Bacteria	p__Proteobacteria	c__Alphaproteobacteria	o__Rhizobiales	f__Cohaesibacteraceae	g__Cohaesibacter
k__Bacteria	p__Proteobacteria	c__Gammaproteobacteria	o__Alteromonadales	f__Colwelliaceae	g__Thalassomonas
k__Bacteria	p__Proteobacteria	c__Gammaproteobacteria	o__Legionellales	f__Coxiellaceae	g__Aquicella
k__Bacteria	p__Chlamydiae	c__Chlamydiia	o__Chlamydiales	f__Criblamydiaceae	g__
k__Bacteria	p__Bacteroidetes	c__Flavobacteriia	o__Flavobacteriales	f__Cryomorphaceae	g__Crocinitomix
k__Bacteria	p__Proteobacteria	c__Deltaproteobacteria	o__Desulfovibrionales	f__Desulfovibrionaceae	g__Desulfovibrio
k__Bacteria	p__Bacteroidetes	c__Cytophagia	o__Cytophagales	f__Flammeovirgaceae	g__Flammeovirga
k__Bacteria	p__Planctomycetes	c__Planctomycetia	o__Gemmatales	f__Gemmataceae	g__
k__Bacteria	p__Proteobacteria	c__Gammaproteobacteria	o__Alteromonadales	f__HTCC2188	g__
k__Bacteria	p__Proteobacteria	c__Gammaproteobacteria	o__Legionellales	f__Legionellaceae	__
k__Bacteria	p__Spirochaetes	c__[Leptospirae]	o__[Leptospirales]	f__Leptospiraceae	g__Leptonema
k__Bacteria	p__Nitrospirae	c__Nitrospira	o__Nitrospirales	f__Nitrospiraceae	g__
k__Bacteria	p__Proteobacteria	c__Deltaproteobacteria	o__Myxococcales	f__OM27	g__
k__Bacteria	p__Verrucomicrobia	c__Opitutae	o__Opitutales	f__Opitutaceae	g__Opitutus
k__Bacteria	p__Chlamydiae	c__Chlamydiia	o__Chlamydiales	f__Parachlamydiaceae	g__
k__Bacteria	p__Proteobacteria	c__Gammaproteobacteria	o__Pasteurellales	f__Pasteurellaceae	g__Haemophilus
k__Bacteria	p__Planctomycetes	c__Planctomycetia	o__Pirellulales	f__Pirellulaceae	g__planctomycete
k__Bacteria	p__Proteobacteria	c__Alphaproteobacteria	o__Rhodobacterales	f__Rhodobacteraceae	g__
k__Bacteria	p__Proteobacteria	c__Alphaproteobacteria	o__Rhodobacterales	f__Rhodobacteraceae	g__Roseovarius
k__Bacteria	p__Proteobacteria	c__Alphaproteobacteria	o__Rhodobacterales	f__Rhodobacteraceae	g__Roseobacter
k__Bacteria	p__Proteobacteria	c__Alphaproteobacteria	o__Rhodospirillales	f__Rhodospirillaceae	g__Inquilinus
k__Bacteria	p__Proteobacteria	c__Alphaproteobacteria	o__Rickettsiales	f__Rickettsiaceae	g__Wolbachia
k__Bacteria	p__Chloroflexi	c__Anaerolineae	o__SBR1031	f__SJA-101	g__
k__Bacteria	p__Firmicutes	c__Bacilli	o__Bacillales	f__Staphylococcaceae	g__Jeotgalicoccus
k__Bacteria	p__Cyanobacteria	c__Chloroplast	o__Chlorophyta	f__Ulvophyceae	g__

### Sheet: TGonly_control
Kingdom	Phylum	Class	Order	Family	Genus
k__Bacteria	p__Actinobacteria	c__Thermoleophilia	o__Solirubrobacterales	f__	g__
k__Bacteria	p__Proteobacteria	c__Deltaproteobacteria	o__MIZ46	f__	g__
k__Bacteria	p__Planctomycetes	c__Phycisphaerae	o__Phycisphaerales	f__	g__
k__Bacteria	p__Chloroflexi	c__Anaerolineae	o__S0208	f__	g__
k__Bacteria	p__Proteobacteria	c__Deltaproteobacteria	o__PB19	f__	g__
k__Bacteria	p__Actinobacteria	c__Actinobacteria	o__Actinomycetales	f__	g__
k__Bacteria	p__Actinobacteria	c__Thermoleophilia	o__Gaiellales	f__	g__
k__Bacteria	p__SR1	c__	o__	f__	g__
k__Bacteria	p__Planctomycetes	c__C6	o__d113	f__	g__
k__Bacteria	p__Bacteroidetes	c__[Rhodothermi]	o__[Rhodothermales]	f__[Balneolaceae]	g__Balneola
k__Bacteria	p__Verrucomicrobia	c__Opitutae	o__[Pelagicoccales]	f__[Pelagicoccaceae]	g__Pelagicoccus
k__Bacteria	p__Actinobacteria	c__Actinobacteria	o__Actinomycetales	f__Actinomycetaceae	g__Actinomyces
k__Bacteria	p__Firmicutes	c__Bacilli	o__Lactobacillales	f__Aerococcaceae	g__Alloiococcus
k__Bacteria	p__Proteobacteria	c__Betaproteobacteria	o__Burkholderiales	f__Alcaligenaceae	g__Bordetella
k__Bacteria	p__Proteobacteria	c__Betaproteobacteria	o__Burkholderiales	f__Alcaligenaceae	g__Denitrobacter
k__Bacteria	p__Proteobacteria	c__Gammaproteobacteria	o__Alteromonadales	f__Alteromonadaceae	g__Cellvibrio
k__Bacteria	p__Firmicutes	c__Bacilli	o__Bacillales	f__Bacillaceae	g__Bacillus
k__Bacteria	p__Actinobacteria	c__Actinobacteria	o__Bifidobacteriales	f__Bifidobacteriaceae	g__Gardnerella
k__Bacteria	p__Firmicutes	c__Bacilli	o__Lactobacillales	f__Carnobacteriaceae	g__Trichococcus
k__Bacteria	p__Bacteroidetes	c__[Saprospirae]	o__[Saprospirales]	f__Chitinophagaceae	g__Flavisolibacter
k__Bacteria	p__Firmicutes	c__Clostridia	o__Clostridiales	f__Clostridiaceae	g__Proteiniclasticum
k__Bacteria	p__Proteobacteria	c__Betaproteobacteria	o__Burkholderiales	f__Comamonadaceae	__
k__Bacteria	p__Bacteroidetes	c__Cytophagia	o__Cytophagales	f__Cytophagaceae	g__
k__Bacteria	p__Bacteroidetes	c__Cytophagia	o__Cytophagales	f__Cytophagaceae	g__Hymenobacter
k__Bacteria	p__Actinobacteria	c__Actinobacteria	o__Actinomycetales	f__Dietziaceae	g__Dietzia
k__Bacteria	p__Proteobacteria	c__Gammaproteobacteria	o__Oceanospirillales	f__Endozoicimonaceae	__
k__Bacteria	p__Proteobacteria	c__Gammaproteobacteria	o__Enterobacteriales	f__Enterobacteriaceae	__
k__Bacteria	p__Proteobacteria	c__Alphaproteobacteria	o__Sphingomonadales	f__Erythrobacteraceae	g__Erythrobacter
k__Bacteria	p__Bacteroidetes	c__Flavobacteriia	o__Flavobacteriales	f__Flavobacteriaceae	g__Winogradskyella
k__Bacteria	p__Actinobacteria	c__Thermoleophilia	o__Gaiellales	f__Gaiellaceae	g__
k__Bacteria	p__Actinobacteria	c__Actinobacteria	o__Actinomycetales	f__Geodermatophilaceae	g__Geodermatophilus
k__Bacteria	p__Proteobacteria	c__Deltaproteobacteria	o__Myxococcales	f__Haliangiaceae	g__
k__Bacteria	p__Proteobacteria	c__Gammaproteobacteria	o__Oceanospirillales	f__Halomonadaceae	g__Halomonas
k__Bacteria	p__Proteobacteria	c__Gammaproteobacteria	o__Pseudomonadales	f__Moraxellaceae	g__Acinetobacter
k__Archaea	p__Crenarchaeota	c__Thaumarchaeota	o__Nitrososphaerales	f__Nitrososphaeraceae	g__Candidatus Nitrososphaera
k__Bacteria	p__Proteobacteria	c__Gammaproteobacteria	o__Oceanospirillales	f__Oceanospirillaceae	g__Oleibacter
k__Bacteria	p__Proteobacteria	c__Betaproteobacteria	o__Burkholderiales	f__Oxalobacteraceae	__
k__Bacteria	p__Actinobacteria	c__Thermoleophilia	o__Solirubrobacterales	f__Patulibacteraceae	g__
k__Bacteria	p__Firmicutes	c__Clostridia	o__Clostridiales	f__Peptostreptococcaceae	g__[Clostridium]
k__Bacteria	p__Firmicutes	c__Clostridia	o__Clostridiales	f__Peptostreptococcaceae	__
k__Bacteria	p__Firmicutes	c__Bacilli	o__Bacillales	f__Planococcaceae	__
k__Bacteria	p__Firmicutes	c__Bacilli	o__Bacillales	f__Planococcaceae	g__Rummeliibacillus
k__Bacteria	p__Proteobacteria	c__Gammaproteobacteria	o__Pseudomonadales	f__Pseudomonadaceae	__
k__Bacteria	p__Proteobacteria	c__Alphaproteobacteria	o__Rhodobacterales	f__Rhodobacteraceae	g__Anaerospora
k__Bacteria	p__Proteobacteria	c__Alphaproteobacteria	o__Rhodobacterales	f__Rhodobacteraceae	g__Antarctobacter
k__Bacteria	p__Acidobacteria	c__Solibacteres	o__Solibacterales	f__Solibacteraceae	g__
k__Bacteria	p__Bacteroidetes	c__Sphingobacteriia	o__Sphingobacteriales	f__Sphingobacteriaceae	__
k__Bacteria	p__Firmicutes	c__Bacilli	o__Bacillales	f__Staphylococcaceae	g__Staphylococcus
k__Bacteria	p__Proteobacteria	c__Gammaproteobacteria	o__Thiotrichales	f__Thiotrichaceae	g__Cocleimonas
k__Bacteria	p__Verrucomicrobia	c__Verrucomicrobiae	o__Verrucomicrobiales	f__Verrucomicrobiaceae	g__MSBL3
