## Supplemental Table 2 for "Investigating Bacterial Contributions to Thermal Tolerance in Three Intertidal Marine Snail *Tegula* Species"

### Sheet: TE&TG_HS
Kingdom	Phylum	Class	Order	Family	Genus
k__Bacteria	p__Proteobacteria	c__Gammaproteobacteria	o__HTCC2188	f__HTCC2089	g__
k__Bacteria	p__Proteobacteria	c__Alphaproteobacteria	o__Rhizobiales	f__	g__
k__Bacteria	p__Proteobacteria	c__Alphaproteobacteria	o__Rhodospirillales	f__Rhodospirillaceae	g__
k__Bacteria	p__Actinobacteria	c__Actinobacteria	o__Actinomycetales	f__Corynebacteriaceae	g__Corynebacterium
k__Bacteria	p__Cyanobacteria	c__Oscillatoriophycideae	o__Chroococcales	__	__
k__Bacteria	p__Proteobacteria	c__Gammaproteobacteria	o__Legionellales	f__Legionellaceae	g__
k__Bacteria	p__Verrucomicrobia	c__Opitutae	o__[Pelagicoccales]	f__[Pelagicoccaceae]	g__Pelagicoccus
k__Bacteria	p__Planctomycetes	c__Phycisphaerae	o__CCM11a	f__	g__
k__Bacteria	p__Chlamydiae	c__Chlamydiia	o__Chlamydiales	f__	g__

### Sheet: TEonly_HS
Kingdom	Phylum	Class	Order	Family	Genus
k__Bacteria	p__Proteobacteria	c__Betaproteobacteria	o__Burkholderiales	f__	g__
k__Bacteria	p__Acidobacteria	c__iii1-8	o__DS-18	f__	g__
k__Bacteria	p__Bacteroidetes	c__At12OctB3	o__	f__	g__
k__Bacteria	p__Cyanobacteria	c__Chloroplast	o__	f__	g__
k__Bacteria	p__Gemmatimonadetes	c__Gemm-4	o__	f__	g__
k__Bacteria	p__Planctomycetes	c__Phycisphaerae	o__Phycisphaerales	f__	g__
k__Bacteria	p__Verrucomicrobia	c__[Spartobacteria]	o__[Chthoniobacterales]	f__[Chthoniobacteraceae]	g__Candidatus Xiphinematobacter
k__Bacteria	p__Proteobacteria	c__Gammaproteobacteria	o__Alteromonadales	f__Alteromonadaceae	g__nsmpVI18
k__Bacteria	p__Lentisphaerae	c__[Lentisphaeria]	o__Lentisphaerales	f__Arctic95B-10	g__
k__Bacteria	p__Proteobacteria	c__Betaproteobacteria	o__Burkholderiales	f__Comamonadaceae	__
k__Bacteria	p__Proteobacteria	c__Gammaproteobacteria	o__Legionellales	f__Coxiellaceae	g__Coxiella
k__Bacteria	p__Bacteroidetes	c__Flavobacteriia	o__Flavobacteriales	f__Cryomorphaceae	g__Owenweeksia
k__Bacteria	p__Proteobacteria	c__Alphaproteobacteria	o__Sphingomonadales	f__Erythrobacteraceae	g__Altererythrobacter
k__Bacteria	p__Bacteroidetes	c__Cytophagia	o__Cytophagales	f__Flammeovirgaceae	g__Tunicatimonas
k__Bacteria	p__Bacteroidetes	c__Cytophagia	o__Cytophagales	f__Flammeovirgaceae	g__Reichenbachiella
k__Bacteria	p__Bacteroidetes	c__Flavobacteriia	o__Flavobacteriales	f__Flavobacteriaceae	g__Winogradskyella
k__Bacteria	p__Proteobacteria	c__Deltaproteobacteria	o__Myxococcales	f__Haliangiaceae	g__
k__Bacteria	p__Proteobacteria	c__Alphaproteobacteria	o__Rhizobiales	f__Hyphomicrobiaceae	g__Devosia
k__Bacteria	p__Proteobacteria	c__Alphaproteobacteria	o__Rhodobacterales	f__Hyphomonadaceae	__
k__Bacteria	p__Proteobacteria	c__Alphaproteobacteria	o__Rhodobacterales	f__Hyphomonadaceae	g__Hyphomonas
k__Bacteria	p__Actinobacteria	c__Acidimicrobiia	o__Acidimicrobiales	f__Microthrixaceae	g__
k__Bacteria	p__Actinobacteria	c__Actinobacteria	o__Actinomycetales	f__Mycobacteriaceae	g__Mycobacterium
k__Bacteria	p__Nitrospirae	c__Nitrospira	o__Nitrospirales	f__Nitrospiraceae	g__
k__Bacteria	p__Planctomycetes	c__Phycisphaerae	o__Phycisphaerales	f__Phycisphaeraceae	g__
k__Bacteria	p__Proteobacteria	c__Gammaproteobacteria	o__Pseudomonadales	f__Pseudomonadaceae	g__
k__Bacteria	p__Proteobacteria	c__Alphaproteobacteria	o__Rhodobacterales	f__Rhodobacteraceae	g__Jannaschia
k__Bacteria	p__Proteobacteria	c__Alphaproteobacteria	o__Rhodobacterales	f__Rhodobacteraceae	g__Thalassobius
k__Bacteria	p__Proteobacteria	c__Alphaproteobacteria	o__Rhodospirillales	f__Rhodospirillaceae	g__Rhodovibrio
k__Bacteria	p__Chlamydiae	c__Chlamydiia	o__Chlamydiales	f__Simkaniaceae	g__Fritschea
k__Bacteria	p__Proteobacteria	c__Alphaproteobacteria	o__Sphingomonadales	f__Sphingomonadaceae	g__Sphingopyxis
k__Bacteria	p__Proteobacteria	c__Alphaproteobacteria	o__Sphingomonadales	f__Sphingomonadaceae	g__Novosphingobium
k__Bacteria	p__Proteobacteria	c__Gammaproteobacteria	o__Thiotrichales	f__Thiotrichaceae	g__Thiothrix
k__Bacteria	p__Cyanobacteria	c__Chloroplast	o__Chlorophyta	f__Ulvophyceae	g__
k__Bacteria	p__Actinobacteria	c__Acidimicrobiia	o__Acidimicrobiales	f__wb1_P06	g__

### Sheet: TFonly_HS
Kingdom	Phylum	Class	Order	Family	Genus
k__Bacteria	p__Proteobacteria	c__Deltaproteobacteria	__	__	__
k__Bacteria	p__Proteobacteria	c__Gammaproteobacteria	o__Legionellales	__	__
Unassigned	__	__	__	__	__
k__Bacteria	p__Proteobacteria	c__Deltaproteobacteria	o__NB1-j	__	__
k__Bacteria	p__Planctomycetes	c__Planctomycetia	__	__	__
k__Bacteria	p__Proteobacteria	c__TA18	o__PHOS-HD29	f__	g__
k__Bacteria	p__Cyanobacteria	c__	o__	f__	g__
k__Bacteria	p__Planctomycetes	c__OM190	o__CL500-15	f__	g__
k__Bacteria	p__Planctomycetes	c__BD7-11	o__	f__	g__
k__Bacteria	p__Proteobacteria	c__Deltaproteobacteria	o__GMD14H09	f__	g__
k__Bacteria	p__Verrucomicrobia	c__[Pedosphaerae]	o__[Pedosphaerales]	f__	g__
k__Bacteria	p__Cyanobacteria	c__ML635J-21	o__	f__	g__
k__Bacteria	p__Chlorobi	c__OPB56	o__	f__	g__
k__Bacteria	p__Chloroflexi	c__Anaerolineae	o__SBR1031	f__A4b	g__
k__Bacteria	p__Proteobacteria	c__Betaproteobacteria	o__Burkholderiales	f__Alcaligenaceae	g__Denitrobacter
k__Bacteria	p__Proteobacteria	c__Gammaproteobacteria	o__Alteromonadales	f__Alteromonadaceae	g__Alteromonas
k__Bacteria	p__Proteobacteria	c__Gammaproteobacteria	o__Alteromonadales	f__Alteromonadaceae	g__Glaciecola
k__Bacteria	p__Proteobacteria	c__Deltaproteobacteria	o__Bdellovibrionales	f__Bacteriovoracaceae	g__
k__Bacteria	p__Proteobacteria	c__Epsilonproteobacteria	o__Campylobacterales	f__Campylobacteraceae	g__Arcobacter
k__Bacteria	p__Bacteroidetes	c__[Saprospirae]	o__[Saprospirales]	f__Chitinophagaceae	g__Flavisolibacter
k__Bacteria	p__Firmicutes	c__Clostridia	o__Clostridiales	f__Clostridiaceae	g__Clostridium
k__Bacteria	p__Proteobacteria	c__Gammaproteobacteria	o__Legionellales	f__Coxiellaceae	g__Aquicella
k__Bacteria	p__Chlamydiae	c__Chlamydiia	o__Chlamydiales	f__Criblamydiaceae	g__
k__Bacteria	p__Bacteroidetes	c__Flavobacteriia	o__Flavobacteriales	f__Cryomorphaceae	g__Fluviicola
k__Bacteria	p__Bacteroidetes	c__Flavobacteriia	o__Flavobacteriales	f__Cryomorphaceae	g__Crocinitomix
k__Bacteria	p__Proteobacteria	c__Gammaproteobacteria	o__Chromatiales	f__Ectothiorhodospiraceae	g__
k__Bacteria	p__Proteobacteria	c__Gammaproteobacteria	o__Enterobacteriales	f__Enterobacteriaceae	g__Morganella
k__Bacteria	p__Proteobacteria	c__Alphaproteobacteria	o__Sphingomonadales	f__Erythrobacteraceae	g__
k__Bacteria	p__Bacteroidetes	c__Cytophagia	o__Cytophagales	f__Flammeovirgaceae	g__JTB248
k__Bacteria	p__Bacteroidetes	c__Cytophagia	o__Cytophagales	f__Flammeovirgaceae	g__Roseivirga
k__Bacteria	p__Bacteroidetes	c__Flavobacteriia	o__Flavobacteriales	f__Flavobacteriaceae	g__Persicivirga
k__Bacteria	p__Bacteroidetes	c__Flavobacteriia	o__Flavobacteriales	f__Flavobacteriaceae	g__Krokinobacter
k__Bacteria	p__Planctomycetes	c__Planctomycetia	o__Gemmatales	f__Gemmataceae	g__
k__Bacteria	p__Actinobacteria	c__Actinobacteria	o__Actinomycetales	f__Gordoniaceae	g__Gordonia
k__Bacteria	p__Actinobacteria	c__Actinobacteria	o__Actinomycetales	f__Intrasporangiaceae	__
k__Bacteria	p__Proteobacteria	c__Alphaproteobacteria	o__Kiloniellales	f__Kiloniellaceae	g__
k__Bacteria	p__Proteobacteria	c__Alphaproteobacteria	o__Kordiimonadales	f__Kordiimonadaceae	g__
k__Bacteria	p__Lentisphaerae	c__[Lentisphaeria]	o__Lentisphaerales	f__Lentisphaeraceae	g__Lentisphaera
k__Bacteria	p__Actinobacteria	c__Actinobacteria	o__Actinomycetales	f__Micrococcaceae	g__Arthrobacter
k__Bacteria	p__Proteobacteria	c__Gammaproteobacteria	o__Pseudomonadales	f__Moraxellaceae	g__Acinetobacter
k__Bacteria	p__Proteobacteria	c__Gammaproteobacteria	o__Pseudomonadales	f__Moraxellaceae	g__Enhydrobacter
k__Bacteria	p__Proteobacteria	c__Gammaproteobacteria	o__Pseudomonadales	f__Moraxellaceae	g__Perlucidibaca
k__Bacteria	p__Proteobacteria	c__Deltaproteobacteria	o__Myxococcales	f__Nannocystaceae	g__Plesiocystis
k__Bacteria	p__Bacteroidetes	c__Sphingobacteriia	o__Sphingobacteriales	f__NS11-12	g__
k__Bacteria	p__Actinobacteria	c__Acidimicrobiia	o__Acidimicrobiales	f__ntu14	g__
k__Bacteria	p__Proteobacteria	c__Alphaproteobacteria	o__Rhizobiales	f__Phyllobacteriaceae	g__Aminobacter
k__Bacteria	p__Planctomycetes	c__Planctomycetia	o__Pirellulales	f__Pirellulaceae	__
k__Bacteria	p__Planctomycetes	c__Planctomycetia	o__Pirellulales	f__Pirellulaceae	g__A17
k__Bacteria	p__Planctomycetes	c__Planctomycetia	o__Pirellulales	f__Pirellulaceae	g__Planctomycete
k__Bacteria	p__Verrucomicrobia	c__Opitutae	o__Puniceicoccales	f__Puniceicoccaceae	g__Coraliomargarita
k__Bacteria	p__Proteobacteria	c__Alphaproteobacteria	o__Rhodobacterales	f__Rhodobacteraceae	g__Roseovarius
k__Bacteria	p__Cyanobacteria	c__Nostocophycideae	o__Stigonematales	f__Rivulariaceae	g__Rivularia
k__Bacteria	p__Bacteroidetes	c__[Saprospirae]	o__[Saprospirales]	f__Saprospiraceae	g__Lewinella
k__Bacteria	p__Actinobacteria	c__Acidimicrobiia	o__Acidimicrobiales	f__SC3-41	g__
k__Bacteria	p__Chlamydiae	c__Chlamydiia	o__Chlamydiales	f__Simkaniaceae	g__
k__Bacteria	p__Bacteroidetes	c__Sphingobacteriia	o__Sphingobacteriales	f__Sphingobacteriaceae	g__Sphingobacterium
k__Bacteria	p__Bacteroidetes	c__Sphingobacteriia	o__Sphingobacteriales	f__Sphingobacteriaceae	g__
k__Bacteria	p__Proteobacteria	c__Deltaproteobacteria	o__Syntrophobacterales	f__Syntrophobacteraceae	g__
k__Bacteria	p__Firmicutes	c__Clostridia	o__Clostridiales	f__Veillonellaceae	g__Veillonella
k__Bacteria	p__Verrucomicrobia	c__Verrucomicrobiae	o__Verrucomicrobiales	f__Verrucomicrobiaceae	__
k__Bacteria	p__Proteobacteria	c__Gammaproteobacteria	o__Xanthomonadales	f__Xanthomonadaceae	g__Luteimonas

### Sheet: TGonly_HS
Kingdom	Phylum	Class	Order	Family	Genus
k__Bacteria	p__Proteobacteria	c__Gammaproteobacteria	o__Chromatiales	__	__
k__Bacteria	p__Cyanobacteria	c__4C0d-2	o__SM2F09	f__	g__
k__Bacteria	p__Actinobacteria	c__Thermoleophilia	o__Gaiellales	f__	g__
k__Bacteria	p__Chloroflexi	c__Anaerolineae	o__DRC31	f__	g__
k__Bacteria	p__Chloroflexi	c__Anaerolineae	o__S0208	f__	g__
k__Bacteria	p__Bacteroidetes	c__Cytophagia	o__Cytophagales	f__[Amoebophilaceae]	g__
k__Bacteria	p__Bacteroidetes	c__Cytophagia	o__Cytophagales	f__[Amoebophilaceae]	g__Ucs1325
k__Bacteria	p__Proteobacteria	c__Deltaproteobacteria	o__Bdellovibrionales	f__Bdellovibrionaceae	g__Bdellovibrio
k__Bacteria	p__Chloroflexi	c__Anaerolineae	o__Caldilineales	f__Caldilineaceae	g__
k__Bacteria	p__Bacteroidetes	c__Cytophagia	o__Cytophagales	f__Flammeovirgaceae	g__Persicobacter
k__Bacteria	p__Bacteroidetes	c__Flavobacteriia	o__Flavobacteriales	f__Flavobacteriaceae	g__Marinitalea
k__Bacteria	p__Bacteroidetes	c__Flavobacteriia	o__Flavobacteriales	f__Flavobacteriaceae	g__Eudoraea
k__Bacteria	p__Actinobacteria	c__Actinobacteria	o__Actinomycetales	f__Nocardioidaceae	__
k__Bacteria	p__Proteobacteria	c__Gammaproteobacteria	o__Oceanospirillales	f__Oleiphilaceae	g__
k__Bacteria	p__Firmicutes	c__Clostridia	o__Clostridiales	f__Peptostreptococcaceae	g__Tepidibacter
k__Bacteria	p__Bacteroidetes	c__[Saprospirae]	o__[Saprospirales]	f__Saprospiraceae	__
k__Bacteria	p__[Thermi]	c__Deinococci	o__Deinococcales	f__Trueperaceae	g__
k__Bacteria	p__Verrucomicrobia	c__Verrucomicrobiae	o__Verrucomicrobiales	f__Verrucomicrobiaceae	g__Persicirhabdus
k__Bacteria	p__Verrucomicrobia	c__Verrucomicrobiae	o__Verrucomicrobiales	f__Verrucomicrobiaceae	g__Haloferula
k__Bacteria	p__Actinobacteria	c__Acidimicrobiia	o__Acidimicrobiales	f__ZA3409c	g__
